# Characterization of SARS-CoV-2 Convalescent Patients’ Serological Repertoire Reveals High Prevalence of Iso–RBD Antibodies

**DOI:** 10.1101/2023.09.08.556349

**Authors:** Nicholas C. Curtis, Seungmin Shin, Andrew P. Hederman, Ruth I. Connor, Wendy F. Wieland-Alter, Steven Ionov, Jennifer Boylston, Josh Rose, Mrunal Sakharkar, Dana B. Dorman, John A. Dessaint, Lorraine L. Gwilt, Andrew R. Crowley, Jared Feldman, Blake M. Hauser, Aaron G. Schmidt, Alix Ashare, Laura M. Walker, Peter F. Wright, Margaret E. Ackerman, Jiwon Lee

## Abstract

While our understanding of SARS-CoV-2 pathogenesis and antibody responses following infection and vaccination has improved tremendously since the outbreak in 2019, the sequence identities and relative abundances of the individual constituent antibody molecules in circulation remain understudied. Using Ig-Seq, we proteomically profiled the serological repertoire specific to the whole ectodomain of SARS-CoV-2 prefusion-stabilized spike (S) as well as to the receptor binding domain (RBD) over a 6-month period in four subjects following SARS-CoV-2 infection before SARS-CoV-2 vaccines were available. In each individual, we identified between 59 and 167 unique IgG clonotypes in serum. To our surprise, we discovered that ∼50% of serum IgG specific for RBD did not recognize prefusion-stabilized S (referred to as iso–RBD antibodies), suggesting that a significant fraction of serum IgG targets epitopes on RBD inaccessible on the prefusion-stabilized conformation of S. On the other hand, the abundance of iso–RBD antibodies in nine individuals who received mRNA-based COVID-19 vaccines encoding prefusion-stabilized S was significantly lower (∼8%). We expressed a panel of 12 monoclonal antibodies (mAbs) that were abundantly present in serum from two SARS-CoV-2 infected individuals, and their binding specificities to prefusion-stabilized S and RBD were all in agreement with the binding specificities assigned based on the proteomics data, including 1 iso–RBD mAb which bound to RBD but not to prefusion-stabilized S. 2 of 12 mAbs demonstrated neutralizing activity, while other mAbs were non-neutralizing. 11 of 12 mAbs also bound to S (B.1.351), but only 1 maintained binding to S (B.1.1.529). This particular mAb binding to S (B.1.1.529) 1) represented an antibody lineage that comprised 43% of the individual’s total S-reactive serum IgG binding titer 6 months post-infection, 2) bound to the S from a related human coronavirus, HKU1, and 3) had a high somatic hypermutation level (10.9%), suggesting that this antibody lineage likely had been elicited previously by pre-pandemic coronavirus and was re-activated following the SARS-CoV-2 infection. All 12 mAbs demonstrated their ability to engage in Fc-mediated effector function activities. Collectively, our study provides a quantitative overview of the serological repertoire following SARS-CoV-2 infection and the significant contribution of iso–RBD antibodies, demonstrating how vaccination strategies involving prefusion-stabilized S may have reduced the elicitation of iso–RBD serum antibodies which are unlikely to contribute to protection.
