## Supplementary Data for "Characterization of SARS-CoV-2 Convalescent Patients’ Serological Repertoire Reveals High Prevalence of Iso–RBD Antibodies"

### Sheet: 3546
Clonotype ID	Representative CDRH3 Sequence	SHM (%)	IGHV Usage	IGHJ Usage	Prefusion-Stabilized S (Wu) - M1			Prefusion-Stabilized S (Wu) - M3			Prefusion-Stabilized S (Wu) - M6			RBD (Wu) - M1			RBD (Wu) - M3			RBD (Wu) - M6			RBD (B.1.351) - M1
					Fraction (%)	PSMs	XIC	Fraction (%)	PSMs	XIC	Fraction (%)	PSMs	XIC	Fraction (%)	PSMs	XIC	Fraction (%)	PSMs	XIC	Fraction (%)	PSMs	XIC	PSMs	XIC
SARS-CoV-2 Prefusion-Stabilized S (Wu)-Reactive IgG
71162-A	CARIRLQDIVVGPTASREGYFYDHMDVW	5.5	IGHV2-70	IGHJ6	59.6935	13	9.77618e+07	66.7543	14	1.15834e+08	41.9147	9	3.09136e+07
71133	CARDGSLRGGSLYPGGDFDLW	11.4	IGHV3-74	IGHJ4	14.2068	4	2.32669e+07				0.708536	1	522571	13.9111	6	2.08964e+07	13.7539	15	1.88078e+07	17.2936	12	2.13069e+07	8	7.14504e+06
1605	CARVGGGASSWTEREGGYW	1.5	IGHV1-69	IGHJ4	6.34231	4	1.0387e+07	4.04801	2	7.02423e+06	10.1808	5	7.50868e+06	2.62618	3	3.94489e+06	5.031	4	6.87964e+06	7.55062	7	9.30288e+06	8	2.58682e+06
717	CARANVDTAMVVDYW	2.4	IGHV4-4	IGHJ4	5.09619	1	8346180										6.85972	2	9.38032e+06	1.01976	1	1.25641e+06	1	15639.3
5672	CARESMDDYVWGSYRRGFDPW	2.4	IGHV4-31	IGHJ5	4.81854	3	7891465	1.743	2	3.0245e+06				3.65126	2	5.4847e+06							3	3.55246e+06
4331	CARDGRQAFDIW	1.5	IGHV1-2	IGHJ3	2.28272	2	3.73847e+06	2.65985	1	4615447
28884	CARDTWAGACASW	5.9	IGHV1-2	IGHJ5	2.00751	2	3.28776e+06	2.75081	1	4.77328e+06	8.00418	2	5.90337e+06
3423	CAKLSSVRGVMVDYW	1.2	IGHV3-30	IGHJ4	1.19577	3	1.95835e+06	1.76919	2	3069953	8.67722	4	6.39976e+06
2654	CARVRVGKERLLDYW	1.5	IGHV1-2	IGHJ4	1.0426	2	1.70749e+06				1.44854	2	1.06835e+06
7169	CARLRSGSWIDYW	1.6	IGHV1-8	IGHJ4	0.761899	2	1.24778e+06	0.72275	1	1.25414e+06
4582	CARDLRLGSSGYPDIYFDYW	2.3	IGHV4-31	IGHJ4	0.727919	2	1.19213e+06	0.0818603	1	142046	2.20213	1	1.62415e+06
82	CTRDLGVSGTYHPERIIDYW	4.6	IGHV4-4	IGHJ4	0.707908	2	1.15936e+06	1.40828	3	2.44368e+06	5.05843	2	3.73077e+06
6899	CARGWGDSSGYYRLDYFDYW	1.8	IGHV1-18	IGHJ4	0.346778	1	567929	0.63321	2	1.09876e+06	0.845113	2	623301
547	CARETTDRALDSW	5.6	IGHV4-31	IGHJ4	0.332314	1	544240	6.71414	5	1.16506e+07	4.08054	4	3.00954e+06	0.396499	3	595597				0.571265	1	703837	2	184307
2513	CARRRGSSYGMDVR	1.6	IGHV1-2	IGHJ6	0.323543	1	529876	1.06835	3	1.85384e+06				7.39191	4	1.11037e+07	2.89992	1	3.9655e+06	1.65721	3	2.04179e+06
7644	CARSRSRIEVAGYDYW	2	IGHV4-59	IGHJ4	0.113645	1	186120				0.344215	1	253871
7309	CARPLRSRSWLDYW	1.9	IGHV1-2	IGHJ4				2.50065	4	4.3392e+06	2.94599	2	2.17278e+06
58116	CARGRYYDILTGYYKHYYYYMDVW	2.5	IGHV4-31	IGHJ6				2.43136	4	4.21897e+06
275	CARVGRIAARRWGPFDYW	0.8	IGHV4-31	IGHJ4				1.59258	1	2.76349e+06	4.4947	2	3.315e+06
789	CARQLVRGYYYYMDVW	1.9	IGHV1-69	IGHJ6				1.50581	3	2.61292e+06	1.70834	2	1.25997e+06
2489	CARPYEAKEVLYW	2.1	IGHV1-46	IGHJ4				1.18841	2	2.06217e+06	1.21689	1	897499
827	CAILSRRDPLDYW	2.4	IGHV4-34	IGHJ4				0.308534	2	535377	0.356462	1	262903
2470	CARMFSSSWITNFDYW	3.3	IGHV4-31	IGHJ4				0.118967	1	206434	0.370085	1	272951
2649	CARVRFKLGMAGRYFDLW	2.7	IGHV4-59	IGHJ2							2.5281	2	1.86456e+06
8190	CARVRTTVATPVDYW	3.1	IGHV4-38-2	IGHJ4							1.95212	1	1.43976e+06				0.139731	1	191075	0.0833737	1	102722
71300	CATGGYRDAFGIW	1.9	IGHV1-46	IGHJ3							0.962976	2	710229	5.70718	7	8.57298e+06	3.17556	3	4.34241e+06	2.02518	4	2.49515e+06	3	2.06003e+06
SARS-CoV-2 RBD (Wu)-Reactive IgG
43605	CARGTRGWRRSIYYYYMDVW	2.1	IGHV4-31	IGHJ6										6.95415	1	10446106	2.97859	2	4.07307e+06	1.91853	2	2.36376e+06
71162-B	CARIRLQDIVVGPTASREGYFYDHMDVW	5.5	IGHV2-70	IGHJ6										6.6748	5	10446106	6.34382	3	8674849	5.43699	4	6698739
3453	CAKRAVKEGYFDYW	2.6	IGHV3-30	IGHJ4										5.8668	3	8.81274e+06	3.98007	2	5.44255e+06	2.22832	1	2.74545e+06
536	CARDLLGTPDCW	4	IGHV3-23	IGHJ4										4.87953	9	7.32972e+06	0.741978	2	1.01462e+06
1227	CASSRGSPWAMIVVVITTEFDYW	2.2	IGHV3-30	IGHJ4										4.35659	5	6.5442e+06	3.20435	3	4.38179e+06	1.13122	2	1.39374e+06	3	432628
1788	CARKGYSYGYPFDYW	1.9	IGHV4-31	IGHJ4										4.21229	3	6.32745e+06
3328	CAKGASYDSSGLRGPFDYW	1.8	IGHV3-43D	IGHJ4										3.2795	3	4926257							1	21188
71382	CARVPFDYW	2.2	IGHV4-34	IGHJ4										3.14877	5	4.72989e+06	5.11699	7	6.99722e+06	1.58813	2	1.95668e+06
2179	CARERWELRGGTRWFDPW	1.4	IGHV1-69	IGHJ5										2.99083	1	4492637	1.14358	1	1.56379e+06
62647	CATDRRGQQLANW	3	IGHV1-69	IGHJ4										2.77296	5	4.16537e+06				1.00214	1	1.2347e+06
54114	CARDGGIAARRTSFDYW	2.6	IGHV4-34	IGHJ4										2.67832	2	4.0232e+06	1.74267	1	2383007	0.92148	1	1.13533e+06
20101	CARAPAGQYTMIVDW	1.4	IGHV1-2	IGHJ4										2.48821	2	3.73763e+06	6.60808	5	9.03621e+06	15.9899	2	19700586
2541	CARSNEEVYAIFPVRRGGNWFDPW	1.9	IGHV4-31	IGHJ5										2.35569	2	3.53858e+06
71214	CARDRGAFDIW	2.4	IGHV4-61	IGHJ3										2.30048	2	3455644							3	1.48612e+06
4705	CARDPIVGAADAFDIW	1.4	IGHV4-4	IGHJ3										1.79994	2	2.70376e+06	1.07391	1	1.46851e+06
6270	CARGKRMITFGGHKPFDYW	2.3	IGHV4-61	IGHJ4										1.79233	2	2.69233e+06	0.799456	3	1.09322e+06	0.722407	1	890054
3743	CARAGTTSQNWFDPW	2.7	IGHV4-59	IGHJ5										1.46773	1	2.20474e+06	0.0422715	1	57804.2
4674	CARDPAGGSHRLSTSDDYW	0.7	IGHV3-30	IGHJ4										1.24104	2	1.86421e+06
6177	CARGHGRDGYNPRAYYYYYMDVW	4.6	IGHV4-61	IGHJ6										1.11045	3	1.66805e+06	0.538747	2	736709	2.16507	3	2.66751e+06	1	166002
4219	CARDETVTKGSFDYW	1.3	IGHV3-11	IGHJ4										1.0493	2	1.57619e+06	1.1475	1	1569150	0.156402	1	192698	1	320466
1279	CAKDTSLAAAGLFDPW	2	IGHV3-21	IGHJ5										0.904576	3	1.3588e+06
47013	CARMAGPYCSSTSCPRGGTWFDPW	2.5	IGHV4-59	IGHJ5										0.516918	1	776483				0.382082	1	470751	1	217045
1731	CAGVRAARPPGYYYYYGMDVW	2.2	IGHV1-69	IGHJ6										0.49364	3	741516	0.587079	1	802800				1	963159
1552	CARNLREMTTVTTRHVSWYFDLW	1.9	IGHV4-31	IGHJ2										0.404019	2	606893
71202	CARGGPHYGMDVW	3	IGHV4-59	IGHJ6										0.250718	2	376613
4615	CARDLVGYGDYG	3.4	IGHV1-2	IGHJ4										0.118149	1	177477	4.59833	1	6287979
8612	CASNRRWIMGYFDYW	1.7	IGHV4-31	IGHJ4										0.110824	4	166473
32653	CARDRVATSFDYW	3.6	IGHV1-46	IGHJ4										0.0973097	2	146173
32958	CARETVGSAVAGIDYW	1.9	IGHV4-61	IGHJ4													9.42674	3	1.28906e+07	9.23719	2	1.13808e+07
3959	CARARRGTGSYYESRIFDYW	6.6	IGHV1-2	IGHJ4													5.11685	7	6.99704e+06	12.8032	11	1.57745e+07
935	CARLGSSAGDYW	1.3	IGHV1-2	IGHJ4													3.49889	3	4.78455e+06	2.24227	3	2.76263e+06
5960	CARGFIAVAGLPFDYW	0.9	IGHV1-69	IGHJ4													2.25811	1	3.08786e+06	2.70498	3	3.33272e+06
2408	CARHCSSTSCYVRRRDAFDIW	1.7	IGHV1-69	IGHJ3													1.55413	2	2.1252e+06	1.05873	1	1.30443e+06	1	88031.7
70711	CARPRWLQSRAAFDIW	3.6	IGHV4-31	IGHJ3													1.40135	2	1.91628e+06
1833	CARAASGERDIVATIYFDYW	1.6	IGHV1-69	IGHJ4													0.947346	1	1295447	3.40376	2	4.19366e+06
66477	CARATKTVPVGSLNYW	2.1	IGHV1-69	IGHJ4													0.940033	1	1.28545e+06	1.21386	2	1.49556e+06	1	176108
71182	CARLLQLWLRKKEQYWIDPW	7.9	IGHV4-39	IGHJ5													0.855507	1	1.16986e+06	1.1626	1	1432397
7915	CARVGGSGDWFDPW	2.3	IGHV4-38-2	IGHJ5													0.744872	1	1.01857e+06	0.720648	1	887887
2401	CARGWGGAVAGNNWFDPW	2.8	IGHV4-30-2	IGHJ5													0.464353	2	634979
34246	CARGAKVRGVMSHW	2.3	IGHV4-34	IGHJ4													0.284554	2	389113				2	681926
1070	CARDPGTALDYW	3	IGHV4-34	IGHJ4																1.30718	2	1.61053e+06	2	89551
4453	CARDKATGDFDYW	1.5	IGHV1-46	IGHJ4																0.301872	2	371927
SARS-CoV-2 RBD (Wu)-Reactive IgA
71133	CARDGSLRGGSLYPGGDFDLW	11.4	IGHV3-74	IGHJ4										64.988	103	8.77053e+08
717	CARANVDTAMVVDYW	2.4	IGHV4-4	IGHJ4										25.939	38	3.50063e+08
20101	CARAPAGQYTMIVDW	1.4	IGHV1-2	IGHJ4										3.05039	3	41166919
5150	CARDTGGAGQKGGMDVW	1.8	IGHV3-33	IGHJ6										2.00144	2	27010721
71309	CARELEYW	2.7	IGHV4-61	IGHJ4										1.9344	2	2.61059e+07
6236	CARGISSGYYYAYW	3.1	IGHV4-31	IGHJ4										0.530682	4	7.16189e+06
5213	CARDVRNRLDYW	6.8	IGHV4-31	IGHJ4										0.201041	2	2.71318e+06
4674	CARDPAGGSHRLSTSDDYW	0.7	IGHV3-30	IGHJ4										0.186903	2	2.52237e+06
5138	CARDSYGLRINDYW	2	IGHV4-34	IGHJ4										0.178434	8	2.40807e+06
7163	CARLRGDSGDYHFDYW	3.1	IGHV4-59	IGHJ4										0.165892	5	2.23882e+06
3412	CAKINLDYW	2.9	IGHV3-23	IGHJ4										0.150097	5	2.02565e+06
2180	CARESDQNNWFDPW	2.8	IGHV4-31	IGHJ5										0.148216	3	2.00027e+06
3948	CARARLKYCSSTSRATPYYYYGMDVW	2.5	IGHV1-69	IGHJ6										0.101685	2	1.3723e+06
7666	CARSSYGPTPPFDYW	1.9	IGHV4-61	IGHJ4										0.101004	3	1.36311e+06
1227	CASSRGSPWAMIVVVITTEFDYW	2.2	IGHV3-30	IGHJ4										0.0697327	5	941085
62000	CAREPYSSGMGGWDYW	3.4	IGHV4-59	IGHJ4										0.0428365	2	578106
54655	CARVRGYSYKDAFDIW	5	IGHV1-46	IGHJ3										0.0375135	2	506268
7770	CARTSMVRGDDYW	1.1	IGHV1-69	IGHJ4										0.0354813	2	478842
8865	CATQRWLQLFDHW	2.8	IGHV3-48	IGHJ4										0.0332019	3	448080
2498	CARREGYSYGYGMDVW	2	IGHV1-18	IGHJ6										0.0326297	2	440358
65	CARGQDSSFDYW	4.2	IGHV6-1	IGHJ4										0.0306654	2	413848
8612	CASNRRWIMGYFDYW	1.7	IGHV4-31	IGHJ4										0.0207904	2	280579
49380	CARRRQSSSWADYW	5.1	IGHV4-39	IGHJ4										0.0172388	2	232648
71418	CARDGRYEGFDFW	2.3	IGHV1-69	IGHJ4										0.00274201	2	37005.1

### Sheet: 3548
Clonotype ID	Representative CDRH3 Sequence	SHM (%)	IGHV Usage	IGHJ Usage	Prefusion-Stabilized S (Wu) - M1			Prefusion-Stabilized S (Wu) - M3			Prefusion-Stabilized S (Wu) - M6			RBD (Wu) - M1			RBD (Wu) - M3			RBD (Wu) - M6			RBD (B.1.351) - M1		HKU1 S - M1
					Fraction (%)	PSMs	XIC	Fraction (%)	PSMs	XIC	Fraction (%)	PSMs	XIC	Fraction (%)	PSMs	XIC	Fraction (%)	PSMs	XIC	Fraction (%)	PSMs	XIC	PSMs	XIC	PSMs	XIC
SARS-CoV-2 Prefusion-Stabilized S (Wu)-Reactive IgG
27239	CAKNIAEIPPSVMGSLWLDFR	10.9	IGHV1-46	IGHJ4	23.919	17	4.57804e+07	23.3208	20	6.46309e+07	42.6463	19	7.16494e+07												11	3.07208e+06
27119	CARGSRNDLRDFDYW	5.7	IGHV4-31	IGHJ4	21.1056	10	4.03955e+07	11.2269	7	3.1114e+07	7.11166	5	1.19482e+07	28.2151	24	1.45261e+08	24.4432	16	2.78874e+07	26.2344	9	1.94411e+07	2	1.04459e+06
27346	CARPRGDVPAAISGWFDPW	0.3	IGHV5-51	IGHJ5	12.6203	7	2.41549e+07	18.3114	10	5.07479e+07	10.4128	6	1.74944e+07
27336	CATPRTKYYYDSSGNLGSFDYW	0.3	IGHV3-11	IGHJ4	8.38518	6	1.6049e+07	2.85239	3	7.90508e+06	3.44823	3	5.7933e+06
27354	CARRALSSSQFHEDYW	1.4	IGHV5-10-1	IGHJ4	6.65197	4	1.27317e+07	3.00796	3	8336224	0.976682	1	1.64091e+06
1052	CARAGLRRWELLYYFDYW	2.5	IGHV3-21	IGHJ4	5.23244	2	1.00148e+07
26885-A	CAREPYSSGMGGRDYR	2.3	IGHV4-34	IGHJ4	3.67598	4	7.03574e+06	18.0346	3	4.99809e+07	11.7351	3	1.97159e+07
377	CARYSGKAARQFDYW	2.4	IGHV4-59	IGHJ4	3.44161	2	6.58716e+06							8.80462	6	4.5329e+07	4.16141	7	4.74777e+06	8.18466	5	6.06527e+06	2	2.71295e+06
24712	CAREAGGDYVDPW	6.1	IGHV4-4	IGHJ5	2.94824	1	5.64285e+06	2.38819	2	6618601	4.28002	1	7190787	0.846092	2	4355961	1.94665	2	2220943	4.43853	1	3.28919e+06
3801	CAISTVTTRGNWFDSW	1.3	IGHV1-69	IGHJ5	1.61638	2	3093709	3.28144	4	9.09415e+06	1.67261	3	2.81013e+06												4	306780
654	CARDMRQQGGGPDYW	4.7	IGHV3-30-3	IGHJ4	1.45176	2	2.77863e+06	2.51094	3	6.95879e+06	2.88935	3	4.85434e+06
19431	CARVRGYSYKDAFGIW	4.4	IGHV1-46	IGHJ3	1.29709	3	2.48259e+06							3.87588	5	1.99543e+07	16.1976	3	1.84798e+07
22814-A	CAKDLPSGRSFDFW	6	IGHV3-64	IGHJ4	1.26173	2	2.41492e+06	1.26996	2	3.51954e+06	1.36221	2	2.28862e+06
991	CAKDNLSGSLRNFEYW	3.5	IGHV1-69	IGHJ4	1.03178	1	1974804	1.33455	2	3.69855e+06
27324	CASLRNQWLVKGAFDYW	2.7	IGHV3-23	IGHJ4	0.912928	2	1.74732e+06
366	CARGREGSSRNCFDPW	2	IGHV4-34	IGHJ5	0.83676	1	1.60154e+06	0.483231	1	1.33922e+06	0.484736	2	814397
273	CAKVDVSYGMLYYFDYW	1.8	IGHV4-4	IGHJ4	0.810051	2	1.55042e+06	0.316852	1	878119	0.526535	1	884622
388	CAREPDSGYDFRLINWFDPW	2	IGHV4-39	IGHJ5	0.694173	2	1.32863e+06
7396	CARDPGALRLNWFDPW	1.9	IGHV4-61	IGHJ5	0.643242	2	1.23115e+06
27152	CARQAWLRGAMDVW	1.1	IGHV4-39	IGHJ6	0.620247	3	1.18714e+06	0.911314	1	2.5256e+06				1.74856	6	9.00214e+06	5.90824	4	6.74073e+06	6.68179	3	4.95156e+06
881	CARGRSSSWPYYFDYW	3.4	IGHV4-59	IGHJ4	0.43784	3	838014
3346	CAGSRNWYVPLGYW	3.9	IGHV3-30	IGHJ4	0.199749	1	382315							1.28344	3	6.60758e+06
6899	CARDGGLRYIRDDASDIW	2	IGHV4-34	IGHJ3	0.166974	1	319584	0.0975564	1	270367
4350	CAKEAVPTDC	5.6	IGHV4-31	IGHJ4	0.0390198	1	74682.9				0.0663306	1	111441				0.138925	1	158500	0.0955149	2	70781.6	2	5.68573e+06
27194	CATPRGTSWYGMSFDYW	4.1	IGHV3-23	IGHJ4				9.54465	2	2.64519e+07
25970	CARRTGGVCYSTSLDSW	4.5	IGHV3-53	IGHJ4				0.498588	1	1.38178e+06	8.20472	1	13784604
27110	CARGRSAFLSTNWFDPW	4.7	IGHV3-9	IGHJ5				0.333554	1	924408				0.398748	1	2052887	2.84955	1	3.25106e+06	10.1974	3	7.55679e+06
6460	CARCLSSSPRRYDYW	4	IGHV4-34	IGHJ4				0.228182	1	632382	0.347473	1	583783				1.90168	2	2169637	1.49021	2	1.10433e+06	3	1.60388e+06
125	CARGSSSFDYW	3.2	IGHV3-21	IGHJ4				0.0470141	1	130294	0.241176	3	405195							0.907218	3	672297	3	672297
662	CARGDWNEGLGAYAMDVW	4	IGHV4-34	IGHJ6							3.48646	2	5.85753e+06
27323	CATNRASHGGNSWGCLDYW	4.1	IGHV3-33	IGHJ4							0.107554	2	180699
SARS-CoV-2 RBD (Wu)-Reactive IgG
677	CARSDIVVVPAAMRRYYYYMDVW	3.4	IGHV4-34	IGHJ6										10.6045	8	54595512	1.829	3	2.08671e+06
24914	CARLSRIQVGSFDYW	2.8	IGHV4-59	IGHJ4										10.3332	19	5.31988e+07	1.78777	3	2.03967e+06
515	CARVRQSSSWYSRGRSWFDPW	1.4	IGHV1-46	IGHJ5										8.16475	6	4.20348e+07	12.8388	4	1.46479e+07	7.97548	2	5.91026e+06
15852	CARGRVAGAHSPFGSW	3.3	IGHV4-34	IGHJ4										6.88587	17	3.54507e+07	1.3861	7	1.5814e+06	2.91829	3	2.16261e+06	3	865256
1539	CSKDQMDYMMPDAMRAMDAW	5.2	IGHV3-30	IGHJ6										5.75287	6	2.96177e+07
2252	CARGDYGATSW	3	IGHV4-34	IGHJ4										3.66502	6	1.88687e+07	2.01131	3	2.29471e+06	0.679368	1	503448	1	672480
743	CARGGRGGMDVW	3.8	IGHV3-53	IGHJ6										2.11128	3	1.08695e+07	2.16229	2	2466962	1.57247	3	1.16528e+06
9585	CAREAPGDGHFVYW	6.5	IGHV1-46	IGHJ4										1.20031	3	6.17956e+06	3.77198	3	4.30346e+06	5.61122	4	4.15821e+06
1543	CTAGTRAPFDYW	2.6	IGHV3-73	IGHJ4										1.14596	2	5.89976e+06
26703	CAKGIYSSSSYWFGPW	2.5	IGHV4-59	IGHJ5										0.954821	2	4915734
6848	CAKDFQGWLRHYGMDVW	2.5	IGHV3-30	IGHJ6										0.824298	4	4.24376e+06							2	753863
131	CARGYLASAGLDYW	5.9	IGHV3-30-3	IGHJ4										0.783205	4	4.0322e+06
3875	CAKDNKAAHRYAFDIW	4.8	IGHV3-9	IGHJ3										0.686169	3	3.53262e+06	0.771957	1	880728
1033	CAKPRSSSQPHYW	4.6	IGHV3-23	IGHJ4										0.669541	5	3.44701e+06	0.44117	1	503333
27155	CAKPRGGNYRDAFDIW	2.7	IGHV3-30	IGHJ3										0.299122	2	1.53998e+06
17666	CARPRWLQSLAAFDIW	3.2	IGHV4-4	IGHJ3										0.262656	2	1.35224e+06
1492	CASDNNQSKYRNHFDYW	3.6	IGHV3-74	IGHJ4										0.240423	4	1.23778e+06
1400	CARPTSRWEPYYW	3.2	IGHV3-30-3	IGHJ4										0.211449	2	1.08861e+06
554	CARWVLSSIQFPCFDYW	2	IGHV4-59	IGHJ4										0.0321111	1	165318				5.30474	2	3.93109e+06
448	CARAVIGPPRYCSGGSCGYYYYYGMDVW	1.1	IGHV1-2	IGHJ6													6.75015	5	7.70127e+06	9.74904	11	7.22456e+06
292	CARAFRLLQSSGVHYYMDVW	1.4	IGHV1-69	IGHJ6													4.68016	2	5.33961e+06
9418	CAREVGGSYCDYW	2.5	IGHV3-30-3	IGHJ4													1.24829	2	1.42418e+06	0.177614	2	131622
1149	CARDRIDYGMDVW	2.9	IGHV4-34	IGHJ6													1.06725	3	1.21763e+06
638	CARAGWGNYPKLEEGFDYW	2.7	IGHV4-59	IGHJ4													0.984538	1	1.12326e+06	4.20518	3	3.11626e+06	3	1.45911e+07
27271	CARVEEDYGGNVGYW	3.1	IGHV1-69	IGHJ4													0.48779	1	556521	1.28767	1	954229
1145	CARDRDSWSGYRGSFDYW	4.4	IGHV3-11	IGHJ4													0.209621	2	239157
367	CARHILATSGAGYC	5.1	IGHV1-46	IGHJ4													0.0245077	1	27960.9	0.430831	1	319269
1408	CARRGWNQVMDVW	1.8	IGHV4-4	IGHJ6																1.85836	2	1.37715e+06
SARS-CoV-2 RBD (Wu)-Reactive IgA
26734	CARGLLRGGWNDVDDYYGMDVG	4.9	IGHV4-34	IGHJ6										56.0447	8	3.15568e+07
26885-B	CAREPYSSGMGGWVYW	2.3	IGHV4-34	IGHJ4										12.1902	4	6.86386e+06
15645	CARGRSRRGWQQRHPNNWLDPW	2.1	IGHV4-4	IGHJ5										9.2534	2	5210270
15852	CARGRVAGAHSPFDSW	3.3	IGHV4-34	IGHJ4										6.88508	5	3.87675e+06
27119	CARGSRNDLRDFDYW	5.7	IGHV4-31	IGHJ4										6.35175	4	3.57645e+06
22814-B	CAKDLPSGRSFDSW	6	IGHV3-30	IGHJ4										2.7454	3	1.54584e+06
748	CARGQSNWNYW	9	IGHV1-18	IGHJ4										1.9669	2	1.10749e+06
1400	CARPTSRWEPYYW	3.2	IGHV3-30-3	IGHJ4										1.04414	5	587922
17666	CARPRWLQSRAAFDIW	3.2	IGHV4-34	IGHJ3										0.973318	2	548042
23087	CAKTGSGLEAFDVW	5.3	IGHV5-51	IGHJ3										0.836532	2	471022
257	CARTGYRSISDFVDYW	3.8	IGHV4-34	IGHJ4										0.812335	2	457398
1109	CARDHSSPPLNWFDPW	1.3	IGHV1-69	IGHJ5										0.482752	3	271821
921	CASDRSGYSYGSEGIFDYW	2.3	IGHV1-3	IGHJ4										0.413497	2	232826

### Sheet: 3549
Clonotype ID	Representative CDRH3 Sequence	SHM (%)	IGHV Usage	IGHJ Usage	Prefusion-Stabilized S (Wu) - M1			Prefusion-Stabilized S (Wu) - M3			Prefusion-Stabilized S (Wu) - M6			RBD (Wu) - M1			RBD (Wu) - M3			RBD (Wu) - M6			RBD (B.1.351) - M1
					Fraction (%)	PSMs	XIC	Fraction (%)	PSMs	XIC	Fraction (%)	PSMs	XIC	Fraction (%)	PSMs	XIC	Fraction (%)	PSMs	XIC	Fraction (%)	PSMs	XIC	PSMs	XIC
SARS-CoV-2 Prefusion-Stabilized S (Wu)-Reactive IgG
81771	CGRRGPTCWKCIDYW	5.5	IGHV4-4	IGHJ4	20.4678	7	4.70463e+07	11.3271	3	8.18566e+06	10.0242	6	1.67352e+07	23.2331	13	8.23234e+07	19.848	14	4.60754e+07	25.1967	14	9.49075e+07	2	1.78933e+06
81050	CFKRRRDGYKLIGYW	1.1	IGHV1-2	IGHJ4	19.056	8	4.38012e+07	2.62684	3	1.89832e+06	5.67324	9	9.47137e+06	5.18661	9	1.83781e+07	3.75892	8	8.72602e+06	16.4121	6	6.18191e+07	6	3.64259e+06
9591	CARVLHYYDSSGSGYW	1.5	IGHV1-2	IGHJ4	7.52943	2	1.73068e+07
7446	CARGGNTAMVTSRWFDPW	2.4	IGHV4-59	IGHJ5	7.4189	3	1.70527e+07
82169	CAREPGYW	2.2	IGHV1-69	IGHJ4	6.13613	4	1.41042e+07				8.62372	4	1.43972e+07
9626	CARVMGSRQSDYW	1.9	IGHV4-59	IGHJ4	5.32102	1	12230621	6.87296	1	4.96683e+06				3.42546	3	1.21377e+07	5.82519	3	1.35227e+07	1.24253	3	4.68018e+06	3	9.47062e+06
81914	CARGTGDYFDYW	1.8	IGHV3-33	IGHJ4	4.72591	5	10862739	9.48602	1	6.85518e+06	8.27833	7	1.38205e+07
4737	CARAFAHSVITGTHNYYYGMDVW	1.9	IGHV3-11	IGHJ6	4.4916	2	1.03242e+07
7738	CARGLVLRPRNDWFDPW	6.4	IGHV1-8	IGHJ5	2.62017	2	6.02259e+06				1.48144	3	2.47323e+06
81523	CARERALMYSNGGMDVW	1.7	IGHV1-69	IGHJ6	2.42282	6	5.56896e+06							0.29265	4	1.03697e+06	1.36814	8	3.17603e+06	3.26293	6	1.22904e+07	8	9.25541e+06
8709	CARNLGAKRTVNAVAGSRSRFDPW	3	IGHV4-59	IGHJ5	2.3896	4	5.49262e+06	7.60055	4	5.49262e+06	0.209458	3	349687
9769	CARVRRSPAGTQRFDPW	2.4	IGHV1-2	IGHJ5	2.02621	3	4657352	11.3484	2	8201083	4.02977	6	6.72763e+06	2.18333	5	7.73634e+06	2.7308	3	6.33932e+06	2.52769	4	9.52098e+06	2	3.96086e+06
29907	CARDLLGTPDYW	3.2	IGHV3-74	IGHJ4	1.80518	1	4.1493e+06				1.349	1	2.25213e+06
7345	CARGGDFVTFW	3	IGHV4-4	IGHJ4	1.71333	2	3.93818e+06
82084	CARDRASGWFDPW	2.6	IGHV4-61	IGHJ5	1.4628	5	3.36232e+06	7.07166	3	5.11041e+06
7746	CARGLWRSHFDYW	2.2	IGHV4-31	IGHJ4	1.45703	2	3.34907e+06
5053	CARASRMRGIDYW	1.7	IGHV4-59	IGHJ4	1.42168	6	3.2678e+06	4.45319	2	3.21815e+06	0.537789	1	897830				0.0421517	1	97851.8	0.21459	2	808289	1	755456
6130	CARDRRARDITLIPNYYYYYYMDVW	0	IGHV4-4	IGHJ6	1.42122	3	3.26674e+06							0.0370116	1	131146	1.42794	1	3.31485e+06	0.110849	1	417532
3410	CARSDVDGLYW	2.1	IGHV4-31	IGHJ4	1.32506	2	3.0457e+06	3.0846	1	2.22912e+06	25.4099	2	42421424	5.70763	10	2.02243e+07	6.20873	7	1.44131e+07	9.10718	7	3.43037e+07	14	7.10579e+07
80132	CARDSSRWYGFDPW	0.9	IGHV1-8	IGHJ5	1.14242	2	2.62591e+06
81959	CARDRDAFDIW	2.3	IGHV1-69	IGHJ3	1.05379	2	2422185	1.50693	2	1.089e+06
5077	CARASSSRNKYGMDVW	2.3	IGHV3-30-3	IGHJ6	0.99687	3	2.29136e+06				0.249929	1	417253
81108	CAREGIVGATALDDW	2.3	IGHV3-30-3	IGHJ4	0.805938	1	1.85249e+06				10.7905	1	18014602							0.133551	2	503042	5	3.72021e+06
10469	CATGRWYYDSSGYSYGMDVW	3.4	IGHV1-24	IGHJ6	0.78905	2	1.81367e+06
662	CARALAAAGTSNGMDVW	2.1	IGHV4-59	IGHJ6				17.1845	1	12418556	4.27006	1	7128790	0.573214	3	2.03111e+06	2.45447	1	5.69786e+06	2.02899	3	7.64251e+06	3	3.80716e+06
348	CARWGCLSTICRGGNNWFDPW	3.5	IGHV3-21	IGHJ5				8.36882	1	6.04782e+06	2.73002	1	4.55772e+06
60373	RARVGGFAVGFDYW	2	IGHV4-61	IGHJ4				3.49741	1	2.52744e+06				0.0577195	1	204522	1.30677	1	3.03356e+06	0.703547	2	2.65003e+06
53298	CARLGRHFDYW	1.9	IGHV1-2	IGHJ4				3.00294	1	2.17011e+06							1.63272	2	3790225	0.897294	3	3.37981e+06
4595	CALETQKVADNNYW	1.6	IGHV1-69	IGHJ4				1.0711	1	774045	0.680109	1	1.13543e+06
547	CAKDRLITMVRGVPTDYW	2.3	IGHV3-30	IGHJ4				0.721139	1	521139	0.813123	1	1.35749e+06	0.0826293	1	292786	0.222516	1	516552
8193	CARGSYGRDGYNKGSFDYW	2.7	IGHV4-61	IGHJ4				0.44791	1	323687				1.60186	2	5.67597e+06	0.13897	1	322608				5	22903774
9202	CARTDLIRWELGVDYFDYW	2.2	IGHV3-11	IGHJ4				0.327897	1	236958	0.84317	3	1.40766e+06
10597	CAVAYGSGPW	1.8	IGHV4-4	IGHJ5							5.073	3	8.46928e+06
6892	CARERGRIADYW	4.1	IGHV4-59	IGHJ4							4.21129	3	7030678	1.722	2	6101699							2	1.59189e+06
77068	CAREPGSSRGYFDSW	2.4	IGHV4-31	IGHJ4							2.63604	3	4.40082e+06	10.7078	9	3.79416e+07	1.55867	3	3.61832e+06	2.63608	3	9.92924e+06	3	20124204
299	CARVGRIAARRWGPFDYW	1.8	IGHV4-31	IGHJ4							1.12656	3	1.88077e+06
7332-A	CARGFYLRALDYW	1.8	IGHV4-61	IGHJ4							0.692354	2	1.15587e+06
1879	CARGSWMGATRGFGYW	2.1	IGHV4-31	IGHJ4							0.266981	2	445720
SARS-CoV-2 RBD (Wu)-Reactive IgG
81735	CAKDSIDW	4.2	IGHV3-9	IGHJ4										15.8982	17	5.63331e+07	21.728	11	5.04398e+07	16.6247	12	6.26196e+07	5	1.23853e+07
1705	CARGADTAMVYFDYW	1.7	IGHV4-31	IGHJ4										2.62421	6	9.29857e+06
8722	CARNSSWYGVYW	2.5	IGHV3-7	IGHJ4										2.48145	3	8.79269e+06	4.71859	6	1.09538e+07	3.45247	3	13004297	4	9.78559e+06
6661	CAREGKVQDSSGYYYQRKGFDYW	2	IGHV4-61	IGHJ4										1.87429	2	6641292	1.64671	4	3.8227e+06				4	5548218
4077	CAKDGSGSPLGDYW	2	IGHV3-23	IGHJ4										1.8725	3	6.63497e+06
2552	CARVPIESSTRCYYDYW	2.2	IGHV4-4	IGHJ4										1.85509	5	6.57326e+06	0.117419	1	272579
81866	CARGYSAGSFNYW	1.5	IGHV4-38-2	IGHJ4										1.71083	6	6.06212e+06
77882	CAREMGPIMLGHFDYW	2	IGHV3-30-3	IGHJ4										1.52603	2	5.40731e+06				0.0188858	1	71136.5
2712	CAKPLRSDVVGYFDLW	2.3	IGHV3-33	IGHJ2										1.50578	3	5.33554e+06	1.70424	2	3.95626e+06	1.65281	2	6.22557e+06
10703	CTREGRELWPNDYW	2.4	IGHV1-2	IGHJ4										1.45666	3	5.16147e+06
81847	CARGRPGGFWSGKNYYYYMDVW	0.7	IGHV1-69	IGHJ6										1.42926	3	5.06442e+06
6535	CAREATGPCTNGIYRTGNWFDPW	1.5	IGHV4-61	IGHJ5										1.2417	7	4.39979e+06	1.02227	5	2.37313e+06	0.701941	2	2.64398e+06
8920	CARRLVGAKAGIDSW	1.6	IGHV5-51	IGHJ5										1.07324	6	3.80289e+06	0.894167	3	2.07574e+06	0.616638	3	2.32267e+06	2	703271
8791	CARPYSSSWYDRKNWFDPW	1.5	IGHV4-4	IGHJ5										0.83099	2	2.94451e+06	1.77753	1	4126387	1.07058	2	4.03251e+06
368	CARDYEKDSSGYYYVRAVDIW	1.2	IGHV4-4	IGHJ3										0.790115	4	2.79967e+06							3	1.24956e+06
4548	CAKVGARMATMEAEFDYW	2.1	IGHV3-30	IGHJ4										0.775028	1	2.74621e+06				1.86506	1	7.02507e+06
6733	CAREHWGKGRDSGYLLDYW	4.8	IGHV1-18	IGHJ4										0.735497	4	2.60614e+06
35961	CAREAGGNYVDPW	4.7	IGHV4-34	IGHJ5										0.634286	3	2.24751e+06	0.453055	1	1.05173e+06	0.335668	3	1.26435e+06	2	1.69752e+06
6954	CARESITMIVPESSFFDYW	1.2	IGHV1-69	IGHJ4										0.611486	1	2.16672e+06	1.30974	1	3.04045e+06
22691	CARSDYDYVWGSYRSFDYW	1	IGHV1-8	IGHJ4										0.50971	2	1.80609e+06
1095	CARLVGYCSGGSCRRGFDYW	1.7	IGHV1-2	IGHJ4										0.505302	3	1.79047e+06	1.06056	1	2462009
15215	CAGYTGRGGVFDYW	2.9	IGHV4-59	IGHJ4										0.451829	1	1.601e+06	0.87071	1	2.02128e+06
1334	CATIWSGYYGRTITMGVHDAFDIW	3.2	IGHV3-30-3	IGHJ3										0.442311	3	1.56727e+06
1624	CATRSTIAARNWFDPW	2.2	IGHV4-31	IGHJ5										0.344389	1	1.2203e+06				0.412322	1	1.55308e+06
1855	CARERGSGSFYSFDYW	7.6	IGHV1-18	IGHJ4										0.254029	2	900121
2825	CARAVRGPNWFDPW	1.7	IGHV4-4	IGHJ5										0.24975	2	884959	0.562912	1	1.30676e+06	0.484338	1	1.82434e+06	2	858533
1898	CARPRRPFGGSSFNNWFDPW	2.1	IGHV1-2	IGHJ5										0.236993	2	839754
3777	CAGARSSGLRYW	1.8	IGHV1-69	IGHJ4										0.227247	2	805222
8232	CARGTTDYGDAGRTFDYW	1.2	IGHV1-69	IGHJ4										0.215314	2	762938				1.58635	2	5.97526e+06
1208	CAREEGSFDYW	3.1	IGHV4-38-2	IGHJ4										0.206991	2	733446
952	CARAGLAGTEGGMDVW	2.9	IGHV1-2	IGHJ6										0.167596	2	593856
10245	CASPRITGTTTDYW	1.4	IGHV3-11	IGHJ4										0.123738	2	438449
5215	CARDAGKSWLFYNWFDPW	2	IGHV3-21	IGHJ5										0.121987	1	432244				0.996089	1	3.75194e+06
3150	CARGGATEVTSWFDPW	2.2	IGHV4-61	IGHJ5										0.115072	2	407744
8611	CARLQMAGTGGWFDPW	2.2	IGHV4-39	IGHJ5										0.0901833	2	319553
7284	CARGETDKYYFNSW	5.6	IGHV1-46	IGHJ4													9.82325	2	2.28039e+07
5016	CARARKRLDLFDYW	2.9	IGHV3-7	IGHJ4													2.47466	2	5744730
14391	CARQWSWNQHNWFDPW	2.1	IGHV4-39	IGHJ5													0.464985	1	1.07942e+06	0.0219312	1	82607.5
3171	CARGGRIVGVNWFDPW	2.1	IGHV4-59	IGHJ5													0.403882	2	937581	0.400247	1	1.5076e+06
81861	CARDRNRCWFDPW	1.2	IGHV4-34	IGHJ5													0.185748	1	431198	0.157315	1	592554
76804	CAKAPYYGSGRFYCDYW	3.6	IGHV1-69	IGHJ4													0.153581	1	356527	1.95802	1	7.37522e+06
5467	CARDGSVVAAMNSWFDPW	2.2	IGHV3-7	IGHJ5													0.0880475	1	204395	0.025802	1	97187.5
6907	CARERKSKRRRDSSGYDYW	2.5	IGHV4-31	IGHJ4													0.016005	1	37154.2	0.12405	1	467255
79827	CARGLLRGGWNDGDYYYGMDGW	4.4	IGHV4-34	IGHJ6																1.17487	2	4.42535e+06	1	665780
5662	CARDLGNNWFDPW	2.1	IGHV1-69	IGHJ5																0.805537	2	3.03419e+06
1688	CAREALWVRGVIGWFDPW	1.6	IGHV4-31	IGHJ5																0.322869	3	1.21614e+06
2962	CARDRAPGYSYSYDYKGDWYFDLW	1.6	IGHV1-69	IGHJ2																0.288927	3	1.08829e+06
904	CMRGVSSGYW	5.2	IGHV4-59	IGHJ4																0.239789	5	903205
5200	CARCSYDYVWGSYRTISYFDYW	1.5	IGHV1-69	IGHJ4																0.13116	2	494036
1890	CARLGIGNGW	2.3	IGHV1-2	IGHJ4																0.0576014	2	216965
SARS-CoV-2 RBD (Wu)-Reactive IgA
81789	CARVGCPSATCSHGRYFHMDVW	9.2	IGHV3-30	IGHJ6										98.4962	32	6.14878e+08
7147	CARGAGWHYYYYYYGMDVW	2.8	IGHV3-30	IGHJ6										0.432184	3	2.69798e+06
81050	CFKRRRDGYKLIDYW	1.1	IGHV1-8	IGHJ4										0.27036	3	1.68776e+06
9861	CARVTRGLRGDMDVW	2.7	IGHV5-51	IGHJ6										0.178664	3	1.11534e+06
9577	CARVLARDYGMERGPKEFDPW	1.8	IGHV4-59	IGHJ5										0.163053	2	1.01788e+06
7332-B	CARGFYLRALDYW	1.8	IGHV4-61	IGHJ4										0.109213	2	681779
49722	CARGSGNDLRDFNYW	6.8	IGHV4-39	IGHJ4										0.0854883	2	533674
81771	CGRRGPTCWKCIDYW	5.5	IGHV4-4	IGHJ4										0.0827702	3	516706
82081	CARGRVGDYW	2.8	IGHV4-34	IGHJ4										0.0526039	2	328388
9155	CARSSSLPMDVW	2.2	IGHV1-69	IGHJ6										0.0451145	2	281635
48428	CARGREGSSRNCFDPW	1.6	IGHV4-34	IGHJ5										0.0228996	2	142954
8920	CARRLVGAKAGIDSW	1.6	IGHV5-51	IGHJ5										0.0410228	2	256091
35961	CAREAGGNYVDPW	4.7	IGHV4-34	IGHJ5										0.0204045	1	127378

### Sheet: 3550
Clonotype ID	Representative CDRH3 Sequence	SHM (%)	IGHV Usage	IGHJ Usage	Prefusion-Stabilized S (Wu) - M1			Prefusion-Stabilized S (Wu) - M3			Prefusion-Stabilized S (Wu) - M6			RBD (Wu) - M1			RBD (Wu) - M3			RBD (Wu) - M6			RBD (B.1.351) - M1
					Fraction (%)	PSMs	XIC	Fraction (%)	PSMs	XIC	Fraction (%)	PSMs	XIC	Fraction (%)	PSMs	XIC	Fraction (%)	PSMs	XIC	Fraction (%)	PSMs	XIC	PSMs	XIC
SARS-CoV-2 Prefusion-Stabilized S (Wu)-Reactive IgG
3511	CARNPVDAFDIW	0.8	IGHV4-59	IGHJ3	46.1271	90	3.56715e+08	23.0382	63	4.33206e+07	11.691	20	1.45117e+07
14564	CARSSSLPMDVW	1.8	IGHV1-69	IGHJ6	10.8474	22	8.38862e+07	5.63039	10	1.05873e+07	8.24095	10	1.02293e+07	21.8488	13	7.29072e+07	3.86237	7	2.14111e+07	4.21695	8	1.40871e+07
7273	CARAGDLDWFDPW	1.1	IGHV1-46	IGHJ5	6.63438	10	51305699	3.64238	6	6.84908e+06	4.59223	6	5.70023e+06	1.07377	5	3.58306e+06	0.543608	5	3.0135e+06	0.366135	1	1.2231e+06	3	1.03045e+07
5631	CARVNSGSYLGSWYFDLW	0.5	IGHV4-61	IGHJ2	3.50794	1	27127972				13.7968	1	17125666				9.2155	1	51086184	8.72014	1	29130360
14637	CARSYDYIWGSYRHGLDNW	5.6	IGHV3-30	IGHJ4	2.65376	3	2.05224e+07	1.63893	3	3.08182e+06	0.730954	2	907316
984	CAKKGDRHFDYW	1.6	IGHV3-30	IGHJ4	1.87324	24	1.44863e+07	0.504678	7	948990	1.25362	2	1.55609e+06
9872	CARDTGTTIGDIW	0.7	IGHV1-69	IGHJ3	1.67199	7	1.293e+07	0.217912	3	409758
7957	CARAVNRLPFQHW	2.7	IGHV4-4	IGHJ1	1.48518	6	1.14854e+07	3.17617	2	5.97242e+06	3.56083	5	4.41998e+06	4.68277	4	1.56259e+07	2.52255	4	1.39838e+07	2.49186	4	8.32426e+06	5	1.09976e+07
1155	CARGYSRAVAGDW	0.9	IGHV4-38-2	IGHJ4	1.34302	6	1.0386e+07	2.8127	6	5.28897e+06	6.81254	5	8.45625e+06	8.15074	6	2.71982e+07	6.63353	4	36773017	6.46043	5	2.15816e+07	5	1.18513e+07
4159	CARASEYYFDYW	1.1	IGHV1-69	IGHJ4	1.32663	2	1.02592e+07
17306	CVTPRSLYYDSSGVFDYW	3.1	IGHV3-64D	IGHJ4	1.26851	6	9.80975e+06	0.499066	4	938437	0.283527	2	351935
408	CALEGRWTPVDFW	8.7	IGHV1-18	IGHJ4	1.24602	3	9.63583e+06	1.27964	3	2.40622e+06	0.639185	3	793405	3.18144	9	1.06161e+07	0.869835	1	4821938	0.282921	2	945122	6	5.12745e+06
8606	CARDHYYMDVW	0.99668	IGHV 1-3	IGHJ6	1.14878	8	8.88384e+06	1.37559	2	2.58665e+06
10726	CARERQLVQGGDWFDPW	6.68896	IGHV4-61	IGHJ5	1.11929	3	8.65584e+06							3.20285	3	1.06876e+07	0.935253	2	5.18458e+06	0.354133	1	1183009
13590	CARLKGRYYGMDVW	0.8	IGHV4-61	IGHJ6	0.958516	1	7.4125e+06	2.17294	1	4.08597e+06	3.29073	2	4.0847e+06
1254	CATGSPMVRGWFDPW	0.9	IGHV1-24	IGHJ5	0.842313	8	6.51386e+06	0.249189	2	468572
17288	CARDLAVTGPTPWSWDIVGPKEEMSRWRPNAPDIW	5.6	IGHV4-4	IGHJ6	0.826324	5	6.39022e+06	0.852131	3	1602336	1.84694	4	2.29256e+06	1.64028	5	5.47344e+06	0.582229	4	3.22759e+06	0.604785	1	2.02034e+06	5	4.98767e+06
17237	CVRDPEWGAIDYW	6.8	IGHV3-7	IGHJ4	0.751822	4	5.81407e+06
11905	CARGKWGMATITQSPIFDYW	0.4	IGHV4-34	IGHJ4	0.747692	2	5.78213e+06
16516	CASSMRLVDCSSTSCSSPTDYW	1	IGHV4-34	IGHJ4	0.715816	2	5.53563e+06
7005	CAKVWYNWNYGDYW	1.6	IGHV3-30	IGHJ4	0.707971	3	5.47496e+06	0.333135	1	626423
3884	CGRFSVLHGVIGDKW	15	IGHV4-4	IGHJ4	0.691101	3	5.3445e+06	2.59465	6	4.87894e+06	8.19764	7	1.01755e+07
14343	CARSGIRLRLGAGGYW	2.4	IGHV3-69-1	IGHJ4	0.685602	2	5.30197e+06	0.937574	2	1.763e+06	3.1039	3	3.8528e+06	2.5743	2	8.59017e+06	3.1172	5	1.72802e+07	2.25572	3	7.53542e+06
4004	CAKDSSRGYSYGDSSFDYW	0.9	IGHV3-30	IGHJ4	0.628431	3	4.85985e+06	1.37505	5	2.58562e+06	1.7952	4	2.22834e+06
7576	CARAPARYYDYVWGSYRYTRFDYW	1.2	IGHV1-2	IGHJ4	0.528211	2	4.08481e+06	1.55423	3	2.92256e+06	2.21808	3	2.75325e+06
10254	CAREFYDFWSGEGRVPDGYW	0.9	IGHV1-46	IGHJ4	0.467599	1	3.61609e+06							1.84302	2	6.14999e+06	0.0362759	2	201096	0.518856	1	1.73328e+06	2	4883952
8945	CARDLTAAADPSYWFDPW	0.785852	IGHV3-33	IGHJ5	0.461276	1	3.56719e+06				0.313467	1	389098
17268	CTRDRGETPGGTLAWGPKRQYDYDYHYGMDVW	9.6	IGHV3-49	IGHJ6	0.44252	3	3.42214e+06
16262	CASKIAARPDYFDYW	0.227667	IGHV1-3	IGHJ4	0.417263	2	3.22682e+06							1.41195	3	4.71155e+06	0.297303	1	1.6481e+06
16712	CATGRVIPGYW	3.4	IGHV1-24	IGHJ4	0.394195	3	3.04843e+06	0.323376	2	608072	0.245311	2	304499
13913	CARPSSPGYSSSPRARDNWFDPW	0.9	IGHV1-2	IGHJ5	0.35979	4	2.78237e+06
2793	CARASELVDFFDYW	0.7	IGHV4-39	IGHJ4	0.317528	4	2.45554e+06	0.31145	2	585646
11116	CARGAGWYAYW	2.8	IGHV4-59	IGHJ4	0.312349	1	2.41549e+06	0.960071	2	1805305	1.84363	3	2.28846e+06
8142	CARDAVGFDPW	2.04778	IGHV4-4	IGHJ5	0.308063	2	2.38235e+06
5701	CARVTMVRGVNFDYW	0.4	IGHV4-30-4	IGHJ4	0.273176	2	2.11256e+06
3612	CARTFRSVNDYW	1.7	IGHV4-31	IGHJ4	0.240682	1	1.86127e+06	0.433295	1	814763
994	CARAGGYSYGRLYDYW	1.8	IGHV4-61	IGHJ4	0.237592	3	1.83737e+06	0.24831	3	466919
8905	CARDLRLGSYGMDVW	0.5	IGHV4-4	IGHJ6	0.236514	2	1.82903e+06
1959	CARRARSSGWGPFGYW	0.9	IGHV4-34	IGHJ4	0.224129	2	1733260	1.34281	2	2.525e+06	2.95167	4	3.66384e+06	3.35917	4	1.12092e+07	6.49962	3	3.60307e+07	8.64269	4	2.88716e+07	1	3.61588e+06
7635	CARAPPYTAMANWFDPW	3.5	IGHV4-34	IGHJ5	0.216238	3	1.67223e+06	0.130902	1	246146
4949	CARGPLDWNYGSGTDYW	0.9	IGHV4-61	IGHJ4	0.215882	1	1669478	0.286228	1	538220	0.35926	1	445941
565	CARVIRGPYYMDVW	1.6	IGHV4-59	IGHJ6	0.211432	4	1.63507e+06
4581	CAREPRERYGNWFDPW	0.8	IGHV4-38-2	IGHJ5	0.210232	1	1.62579e+06	0.157843	1	296806
16080	CASENRNWFDPW	1.01351	IGHV1-69	IGHJ5	0.202961	3	1.56956e+06	0.353821	3	665321	0.512659	3	636351	0.288767	2	963585				0.23816	3	795592	3	1.15046e+06
12949	CARGVCCGGDCPRESNWFDPW	1.69492	IGHV1-69	IGHJ5	0.193347	1	1.49521e+06	1.30611	2	2.45598e+06	1.69103	1	2.09904e+06
4221	CARDDMGYSSASLVGGMDVW	0.7	IGHV4-38-2	IGHJ6	0.192209	1	1.48641e+06	0.411696	1	774147
7781	CARARTGGWFDPW	0.8	IGHV4-59	IGHJ5	0.186602	3	1.44305e+06
524	CARDPTARVDNWFDPW	1.6	IGHV1-69	IGHJ5	0.18086	5	1.39865e+06	1.06664	5	2.0057e+06	1.6988	2	2.10867e+06
823	CARDKFPDYW	0.6	IGHV3-30-3	IGHJ4	0.179285	3	1.38646e+06	0.186095	4	349931	0.628774	3	780482	1.80027	8	6.00731e+06	1.41854	5	7.86367e+06	3.0472	7	1.01794e+07	1	832823
15137	CARVGSGYGDYGTRDYW	0.3	IGHV4-30-4	IGHJ4	0.177583	2	1.3733e+06	0.261039	1	490853
3908	RAREGGYENTPHFDYW	2.36486	IGHV1-69	IGHJ4	0.177239	2	1.37064e+06
6846	CAKILANEWELLHDAFDIW	2.349	IGHV3-30	IGHJ3	0.175682	3	1.3586e+06
7045	CALTYYLKKTHDYW	1.2	IGHV1-69	IGHJ4	0.169956	1	1.31432e+06	0.458021	3	861256				0.619799	3	2.06821e+06							2	2.10071e+06
15024	CARVFYSSSWYVWFDPW	2.4	IGHV4-59	IGHJ5	0.157769	2	1.22008e+06
15681	CARVTGASVAEW	0.5	IGHV4-38-2	IGHJ4	0.154859	1	1197571				1.08128	1	1.34217e+06	1.04731	1	3.49478e+06				0.823041	2	2.74943e+06	3	2.64441e+06
7122	CARAAAGNDYW	0.6	IGHV4-59	IGHJ4	0.130721	1	1.0109e+06	0.122611	1	230557				0.294659	3	983249	0.234045	2	1.29743e+06	0.431012	1	1.43983e+06
117	CARGTGGTMIEW	1.5	IGHV1-18	IGHJ4	0.123436	1	954571	0.0558666	2	105051	0.837479	2	1.03954e+06										1	1.32584e+06
16829	CATVTSGYKIFDSW	4.2	IGHV4-4	IGHJ4	0.121917	1	942818				0.589098	1	731233	2.46393	4	8.22189e+06	1.44419	3	8.00586e+06	1.80771	4	6.03879e+06	6	5.81979e+06
1401	CARGDSSRGYSYGFLRPWHRLFFDQW	6.4	IGHV4-34	IGHJ4	0.119509	5	924201	0.484001	4	910109	0.55327	3	686760	0.563447	4	1.88017e+06	0.732013	6	4.05792e+06	0.39561	3	1.32157e+06	2	1.29998e+06
4881	CARGKTVTTFRSNWYFDLW	1.4	IGHV1-46	IGHJ2	0.116634	3	901966	0.279479	3	525529	0.405378	3	503186	0.373061	3	1.24487e+06	0.304484	3	1.68791e+06	0.383003	3	1.27945e+06	2	1121999
5532	CARVAPPLRQLNWFDPW	0.5	IGHV4-34	IGHJ5	0.113667	4	879021
15634	CARVSPTTVTTRFGFDPW	1	IGHV4-34	IGHJ5	0.111741	3	864124	0.143607	3	270037	0.515851	1	640313
5376	CARQQLVFNWFDPW	0.6	IGHV4-4	IGHJ5	0.101893	2	787974										0.439105	1	2.43418e+06	1.85413	1	6193878	1	1.33119e+06
5233	CARIEGGMDVW	0.8	IGHV1-18	IGHJ6	0.101884	3	787900	0.194394	1	365535	0.665486	2	826052
4568	CARELADAFDIW	1	IGHV4-59	IGHJ3	0.0971412	1	751223	0.0175014	1	32909.3
12271	CARGPPLGLDW	6.3	IGHV1-2	IGHJ4	0.0876295	1	677666	0.434425	2	816888	0.600156	3	744959
12400	CARGRALRELRPGYW	0.33557	IGHV1-8	IGHJ4	0.0785914	2	607771				0.542148	1	672955	0.466877	3	1.55792e+06				0.0150654	1	50327.3	1	96941.4
12619	CARGRTAMGINGYNWFDPW	0.5	IGHV1-69	IGHJ5	0.0741059	3	573084
12862	CARGTAKDHRIAARPDNWFDPW	1	IGHV4-34	IGHJ5	0.0653734	3	505552
9111	CARDPGYFGGFPYFDYW	0.7	IGHV4-61	IGHJ4	0.0617985	2	477906
12198	CARGPDGYNYFPDYW	3.1	IGHV3-21	IGHJ4	0.061712	1	477238	0.23855	1	448567
6850	CAKITSRGAFDIW	2.6	IGHV3-23	IGHJ3	0.0599328	2	463479	0.155695	3	292768	0.821849	3	1.02014e+06
12785	CARGSPTAKPRYNWFDPW	2.5	IGHV4-31	IGHJ5	0.0529105	2	409173	8.69792	2	1.63555e+07
8872	CARDLNGDYIDYW	1.4	IGHV4-34	IGHJ4	0.0471677	2	364762
10390	CAREGSDSSVIDW	0.8	IGHV4-31	IGHJ4	0.0439749	1	340072	0.0928642	4	174621	0.772885	1	959363
16634	CASWRGGSYCGYW	4.13793	IGHV4-59	IGHJ4	0.0393509	2	304312
15074	CARVGGSGDWFDPW	2.8	IGHV4-61	IGHJ5	0.0386002	5	298507	0.148031	2	278355	0.829742	5	1.02994e+06
12385	CARGQTAMADYW	2	IGHV4-31	IGHJ4	0.0345961	1	267542				0.315579	1	391721
4166	CARASLPGYGYW	4.3	IGHV4-34	IGHJ4	0.0277176	1	214349	17.1844	2	32313293							26.1087	1	144733776	17.7719	1	59368420	4	58881924
982	CAKHGGGSYDYW	0.8	IGHV3-30	IGHJ4	0.0178495	2	138036
474	CARETRGGNLSYW	1.5	IGHV4-31	IGHJ4	0.0126291	1	97664.8				0.0443299	2	55025.7
14663	CARTAFDYDILTGYQYW	1.3	IGHV3-30	IGHJ4	0.0114221	1	88330.8				0.0439802	1	54591.5
9449	CARDRGSVVVIGYYFDYW	0.7	IGHV3-30-3	IGHJ4	0.00987442	1	76361.9	0.241479	1	454075	0.0443314	1	55027.5
2083	CASREEDSSGWPFDIW	0.7	IGHV4-59	IGHJ3	0.00434764	1	33621.6	0.0228712	1	43006.7
10984	CAREYSYGLGLADPW	1.1	IGHV4-31	IGHJ5				1.53301	1	2882643				0.85736	2	2.86092e+06	5.79523	1	32125920
9298	CARDQVAVAGGWFDPW	0.6	IGHV1-69	IGHJ5				1.22222	1	2298246	0.418268	1	519186
9353	CARDRDLAVAGGNWFDPW	2.8	IGHV1-2	IGHJ5				1.0455	2	1965938	0.321788	1	399428
8305	CARDFRPKLEHGTFDIW	1.3	IGHV1-18	IGHJ3				0.780449	1	1.46755e+06	0.284606	1	353274
5321	CARMGRTMIQGEADYW	3.4	IGHV4-38-2	IGHJ4				0.73399	1	1380184	1.14277	1	1.41849e+06	0.855395	1	2.85437e+06	0.734635	1	4.07245e+06
4228	CARDDYVWGSYRYKYHNWFDPW	0.8	IGHV4-38-2	IGHJ5				0.717628	4	1.34942e+06	0.632354	2	784926				0.728196	2	4.03676e+06	0.471867	1	1.57631e+06
1985	CARSGYFGGRGQYFDYW	0.7	IGHV4-38-2	IGHJ4				0.715209	2	1344869	1.29772	3	1.61083e+06	2.35658	7	7.86369e+06	1.59505	3	8.84217e+06	1.48273	4	4.95319e+06	3	4.4814e+06
6802	CAKGPYSGYDFRSGPFDYW	2.4996	IGHV3-30	IGHJ4				0.645838	1	1.21443e+06	0.439534	1	545582
3130	CARGAGGLRQGYNWFDPW	0.7	IGHV4-34	IGHJ5				0.457162	3	859642	0.14	4	1.41034e+06	0.364878	2	1.21756e+06	1.47612	8	8.18289e+06	0.740268	4	2.47292e+06	2	986777
14075	CARRGGSGSNYW	0.7	IGHV1-69	IGHJ4				0.434536	1	817095	0.274528	1	340765
7209	CARADYGMDVW	1.2	IGHV3-11	IGHJ6				0.364804	3	685973	0.894761	3	1.11064e+06	0.235791	2	786810	0.48179	4	2.67081e+06	0.111133	3	371250
16085	CASERNRFSIAAAGTFDYW	1.4	IGHV3-30-3	IGHJ4				0.327326	4	615500	1.85451	5	2.30196e+06
16021	CASARGDSYGYYYYGMDVW	1.8	IGHV1-69	IGHJ6				0.321881	1	605260	0.294682	1	365782
7292	CARAGGGYTTVTTNGWFDPW	1.8	IGHV4-59	IGHJ5				0.0435287	2	81850.9
9558	CARDRRGTEHFDYW	0.5	IGHV3-30-3	IGHJ4				0.0210184	1	39522.7	0.0498625	1	61893.1
8713	CARDLANW	1.3	IGHV3-21	IGHJ4							0.4	1	496510	3.0986	1	10339718	3.37569	1	18713190				1	6.06167e+06
18	CARGDYGAASW	2.4	IGHV4-34	IGHJ4							0.321603	2	399198
532	CARGGSYYDYW	5.94235	IGHV4-59	IGHJ4							0.246523	3	306003
13319	CARHVNTMVRSPPDYW	0.7	IGHV4-39	IGHJ4							0.0237955	1	29536.7	0.0870838	1	290590	0.275355	1	1.52643e+06
SARS-CoV-2 RBD (Wu)-Reactive IgG
11900	CARGKVVAGTEAPHDYW	1.4	IGHV3-33	IGHJ4										3.84584	1	12833196				1.49337	2	4988730
1246	CASRGYSYGRDAFDIW	2	IGHV4-31	IGHJ3										3.27797	10	1.09383e+07	3.43087	16	1.90191e+07	6.11192	12	2.04174e+07	8	4.94912e+06
11049	CARFRRPFVAHYGMDVW	0.453516	IGHV1-69	IGHJ6										2.27893	4	7.60456e+06	1.56289	1	8663889	1.38782	3	4.63611e+06	4	3.17063e+06
890	CARGRKQPFDPW	0.5	IGHV4-34	IGHJ5										2.20811	4	7.36826e+06	1.20916	6	6.70299e+06	2.93782	5	9.81404e+06	4	4.41572e+06
13577	CARLIEGYFAWFDPW	1.5	IGHV1-69	IGHJ5										1.2446	1	4.1531e+06	0.438596	1	2.43136e+06	0.219874	1	734506
11866	CARGKGNGFDPW	0.5	IGHV4-4	IGHJ5										1.13702	1	3.79413e+06	0.716834	1	3973774	0.60056	1	2006220	1	2.94052e+06
7643	CARAPRIAAAGTFDYW	0.6	IGHV1-2	IGHJ4										1.06198	2	3.54373e+06
1884	CARGRIAAAVDYW	1.2	IGHV4-34	IGHJ4										0.987018	4	3.29358e+06	0.524826	9	2.90938e+06	1.03623	8	3.46161e+06	2	2.29459e+06
14962	CARVEDGVFRQRYFDLW	0.3	IGHV4-4	IGHJ2										0.945414	2	3.15475e+06	0.70651	2	3.91654e+06	1.69866	1	5.67452e+06
13469	CARKSLPDYW	0.68259	IGHV1-3	IGHJ4										0.862055	5	2.87659e+06	0.823673	10	4.56604e+06	1.00281	3	3.34998e+06	3	2.83745e+06
11612	CARGGRLRPPQPSRTPRAPLDYW	1.69492	IGHV1-2	IGHJ4										0.796908	3	2.6592e+06	0.257324	1	1426477				1	3.29137e+06
15715	CARVVAARFFDLW	0.3	IGHV4-4	IGHJ2										0.793599	5	2648160	0.721012	3	3.99693e+06	0.490541	4	1.63869e+06	5	1.96093e+06
3649	CARVEPTKDIVVVPAAFDPW	1.1	IGHV4-34	IGHJ5										0.785929	1	2622566				0.415768	1	1.38891e+06
3202	CARGGRELRGNFDYW	0.8	IGHV4-59	IGHJ4										0.685654	1	2.28796e+06				5.44306	2	18182992
1636	CAKRGGYSGYDLDWFDPW	0.8	IGHV4-38-2	IGHJ5										0.64573	2	2.15474e+06	0.476226	1	2.63996e+06	0.515101	1	1.72074e+06
13051	CARGVVVPAAIGDYYYGMDVW	2.1	IGHV3-69-1	IGHJ6										0.631085	1	2.10587e+06	0.166489	1	922935				1	1.49182e+06
13064	CARGVYSSSWYRYW	1	IGHV4-61	IGHJ4										0.62098	1	2.07215e+06	0.40035	1	2.21934e+06	0.395994	1	1.32285e+06
3206	CARGGRIAARSYNWFDPW	1	IGHV4-30-4	IGHJ5										0.591783	1	1.97472e+06				0.4257	1	1.42208e+06
3604	CARSVRNWLDPW	4.9	IGHV4-30-2	IGHJ5										0.582381	3	1.94335e+06	0.197474	1	1.0947e+06	0.26824	3	896076	5	1.12696e+06
1184	CARGLGYW	0.8	IGHV4-30-2	IGHJ4										0.570813	2	1.90475e+06	0.069995	2	388018				1	1.76985e+06
6248	CAGTPRSSGYYDRNWFDPW	1.1	IGHV1-69	IGHJ5										0.512557	3	1.71035e+06	0.276507	1	1.53282e+06				3	968760
9751	CARDSIEVGASYNWFDPW	2.6	IGHV1-2	IGHJ5										0.508734	1	1.69759e+06				0.662895	1	2.21446e+06
4366	CARDNVRYSSGTDYFDYW	0.8	IGHV4-39	IGHJ4										0.502245	1	1.67594e+06	0.414921	1	2.30012e+06
8371	CARDGGHLRENWFDPW	1.7	IGHV4-38-2	IGHJ5										0.473833	3	1.58113e+06	0.533694	1	2.95853e+06
11555	CARGGLVVPAAKKAPGHGNWFDPW	0.67797	IGHV1-69	IGHJ5										0.45346	1	1.51315e+06	0.618979	1	3431313				1	1.22528e+06
11021	CARFHTAMVRAFDYW	1	IGHV4-39	IGHJ4										0.425698	1	1420512	0.645162	2	3.57646e+06	1.00014	1	3.34105e+06	2	660282
13031	CARGVTMVRGLIDYW	1.4	IGHV4-59	IGHJ4										0.347016	3	1.15796e+06	0.415543	4	2.30356e+06	1.12173	2	3.74724e+06
14300	CARSDSSGYYTGRDAFDTW	1.36054	IGHV3-11	IGHJ3										0.326704	3	1.09018e+06				0.0847578	1	283140
384	CARGQTLYW	3	IGHV3-48	IGHJ4										0.297087	3	991351	0.0342539	1	189887	0.0843457	3	281764
8876	CARDLNVQLERRGAFDIW	0.668895	IGHV3-11	IGHJ3										0.294039	2	981179	0.108547	1	601729	0.234204	1	782378
16481	CASSEFDVDYGDYKGEYGMDVW	0.6	IGHV5-51	IGHJ6										0.292	2	974374				0.468331	1	1.5645e+06
10575	CARENRDYGDYGTYFDYW	1	IGHV3-30-3	IGHJ4										0.288733	3	963472	0.253217	1	1.40371e+06	0.13015	1	434775
5252	CARKGGGGSYSGWVRPRFDPW	0.1	IGHV4-34	IGHJ5										0.271237	2	905092	0.171911	4	952989				1	583877
5683	CARVSLGYSSRRNRGGAFDYW	1	IGHV4-34	IGHJ4										0.260168	2	868153							1	761940
5028	CARGRLLWFGELFTASFDYW	0.3	IGHV4-39	IGHJ4										0.222934	1	743907	0.166684	1	924012	0.22417	1	748860
16425	CASQRVSNWSDPW	0.68259	IGHV1-69	IGHJ5										0.147223	2	491269	0.416899	2	2.31108e+06	0.316623	1	1.0577e+06	1	781566
2911	CARDLGSYSRVDYW	1.1	IGHV1-69	IGHJ4										0.142481	1	475444				1.46545	1	4895473
14511	CARSRITMVRGVIKVGHMDVW	1.71821	IGHV4-59	IGHJ6										0.141166	3	471055	0.871939	5	4.8336e+06	2.24135	4	7.48741e+06	5	6.23647e+06
1533	CARVEAEMVQGNWFDPW	0.6	IGHV4-34	IGHJ5										0.105785	2	352995	0.0967001	1	536058	0.077497	1	258885
3085	CAREPEYGDYRRPFDYW	0.4	IGHV4-30-4	IGHJ4										0.103062	2	343908
4759	CARGFRPLGGFRELKWPFDYW	0.6	IGHV4-59	IGHJ4										0.101638	2	339157	0.066879	1	370744
5150	CARGVVGATPFFDYW	0.8	IGHV4-39	IGHJ4										0.0969761	1	323600				0.24934	3	832941
12585	CARGRRWLLLEGWFDPW	0.3	IGHV4-34	IGHJ5										0.0890172	1	297042	0.170903	1	947404
12081	CARGLVRGVTRRLLNWFDPW	1.1	IGHV4-34	IGHJ5										0.0767196	1	256006	0.0791371	1	438697
6004	CAAKRRLVGATIDYW	1	IGHV4-61	IGHJ4										0.0612429	1	204362				0.143993	1	481021
1349	CARDRSIAARRTESGHDYW	0.6	IGHV4-59	IGHJ4										0.0449047	1	149842	0.00973724	1	53978.5
4971	CARGPVGATKEVWFDPW	0.4	IGHV4-30-4	IGHJ5										0.0385516	1	128643	0.163181	1	904596
12318	CARGPVFSGRW	0.6	IGHV4-39	IGHJ4										0.0210574	1	70266.3	0.0108998	1	60423.2
1874	CARGQYNWNSW	0.9	IGHV4-34	IGHJ4										0.0194373	1	64860.2	0.0349354	2	193665	0.0139701	1	46668.3
15859	CARWGMNW	0.1	IGHV4-34	IGHJ4										0.0147362	1	49173.3	0.264907	1	1.46851e+06	0.270799	1	904627
15174	CARVGYKVRWFDPW	0.790963	IGHV1-69	IGHJ5										0.0127386	1	42507.4	0.0107102	1	59371.9				1	548314
10134	CAREAVRGVTNGYYYYYGMDVW	1.2	IGHV1-69	IGHJ6										0.0101175	1	33761.2	0.0753072	3	417466	0.015478	1	51705.5	1	31284.1
926	CARRRADNGIDYW	1.5	IGHV4-30-2	IGHJ4													0.721503	1	3999655	0.189944	1	634525
7373	CARAGWRELVHW	1	IGHV4-30-2	IGHJ4													0.450234	1	2.49588e+06	0.282166	1	942600
12178	CARGNWNYGNTLRRQEQTARKYNWFDPW	1.35593	IGHV1-69	IGHJ5													0.370961	1	2.05643e+06	0.00467573	1	15619.7
1214	CARVLGDQLLVAPPFDYW	1.4	IGHV4-34	IGHJ4													0.337356	3	1.87014e+06	0.0820202	1	273995
491	CARMGRGFGILGQHPGYGMDVW	5.1	IGHV4-34	IGHJ6													0.184014	2	1.02008e+06				1	49603.4
5128	CARGVAAAGPDNWFDPW	0.9	IGHV1-69	IGHJ5													0.0351914	1	195084	0.166514	1	556255
14232	CARRSVFGEFQGLSFDYW	0.7	IGHV4-34	IGHJ4													0.0171797	1	95235.5	0.248769	1	831032
938	CARVFGSWPAYFDLW	4.8	IGHV4-59	IGHJ4													0.0113599	2	62973.8
5672	CARVRYRSPGDYW	0.9	IGHV4-34	IGHJ4																0.496318	2	1.65799e+06
3733	CARVVAATLDYW	1.5	IGHV4-34	IGHJ4																0.492576	2	1.64549e+06	1	202240
11773	CARGHSSGYYEDYW	1.5	IGHV1-69	IGHJ4																0.152322	2	508844
14454	CARSNSGTYYGKSDYFDSW	5.8	IGHV3-30-3	IGHJ4																0.148563	2	496288
SARS-CoV-2 RBD (Wu)-Reactive IgA
9601	CARDRSRIVGSNIAFDIW	0.3	IGHV1-69	IGHJ3										29.8014	3	4.95948e+06
14006	CARQSRGNAVAGIDSW	4.3	IGHV4-59	IGHJ4										10.8968	2	1.81341e+06
5540	CARVCGGYCTGGVEPW	0.3	IGHV4-39	IGHJ5										10.4061	2	1.73176e+06
1709	CARDLRGGIDPW	1.1	IGHV4-30-2	IGHJ5										9.60021	3	1.59764e+06
10894	CAREVGGVGATHYYYYGMDVW	0.3	IGHV1-46	IGHJ6										9.32299	2	1.55151e+06
4599	CARERIVAAAGDFDYW	1.1	IGHV4-38-2	IGHJ4										8.05339	2	1.34023e+06
17068	CVRDRDVPVTTWVHYYYYGMDVW	4.53835	IGHV3-69-1	IGHJ6										6.48906	2	1.07989e+06
14454	CARSNSGTYYGKSDYFDSW	5.8	IGHV3-30-3	IGHJ4										5.09205	3	847406
15494	CARVRAYGGNSRANFDYW	0.9	IGHV4-34	IGHJ4										4.40103	2	732408
6752	CAKGAGDYGGNSYDYW	1	IGHV3-30	IGHJ4										2.82486	2	470106
15715	CARVVAARFFDLW	0.3	IGHV4-4	IGHJ2										3.11211	1	517910
